# Rasal1 impairment unleashes anticancer immunity - a focus on T cells

**DOI:** 10.64898/2026.01.19.700452

**Authors:** Mark E. Issa, Alejandro Schcolnik-Cabrera

## Abstract

Immune checkpoint blockade (ICB) has demonstrated clinical efficacy in several cancers, including melanoma, lung, colorectal, and liver malignancies. However, a substantial proportion of patients fail to respond, underscoring the need for alternative immunotherapeutic strategies capable of overcoming resistance to conventional checkpoint inhibition. One such strategy involves targeting intracellular inhibitory immune checkpoints that regulate effector lymphocyte function. Rasal1, a Ras GTPase-activating protein, has been shown to negatively regulate T cell-mediated antitumor immunity. In this study, we further characterized the impact of Rasal1 impairment on tumor progression, T cell stemness, and effector function. Using an endonuclease-mediated mutation targeting the C2 domain of Rasal1, we demonstrate that Rasal1-impaired (Rasal1i) mice exhibit significantly reduced tumor growth across multiple murine cancer models. Rasal1i mice displayed increased intratumoral CD8^+^ T cell accumulation, activation, cytolytic capacity, and enhanced Wnt signaling. Tumor-infiltrating lymphocytes additionally exhibited increased progenitor and stem-like memory phenotypes. Notably, Rasal1 inhibition prolonged survival and potentiated αPD-1 therapy in a resistant PD-L1-expressing B16F10 melanoma model. Collectively, these findings identify Rasal1 as an intracellular inhibitory immune checkpoint that constrains T cell stemness and antitumor function, and support its further evaluation as a therapeutic target for cancer immunotherapy.
