## Supplemental Table 1 for "Rasal1 impairment unleashes anticancer immunity - a focus on T cells"

### Sheet: Hoja 1
Antibody	Source	Clone
CD3ε	Leinco	145-2C11
CD28	Bioxcell	37.51
CD45	Biolegend	30-F11
TCRβ	BD Biosciences	H57-597
CD4	Biolegend	RM4-5 & GK1.5
CD8	Biolegend	53-6.7
CD44	Biolegend	IM7
CD62L	BD Biosciences	MEL-14
CD11c	Biolegend	N418
CD11b	Biolegend	M1/70
MHC-II	BD Biosciences	M5/114
CD80	Biolegend	16-10A1
CD86	Biolegend	GL1
PDL1	Biolegend	10F.9G2
B220	BD Biosciences	RA3-6B2
T-bet	eBiosciences	4B10
TCF1	Cell signaling	C63D9
PD1	Biolegend	29F.1A12
CD25	BD Biosciences	PC61
CD27	Biolegend	LAG3A10
CD69	BD Biosciences	H1.2F3
Ki-67	Biolegend	11F6
Granzyme B	eBiosciences	NGZB
CXCR5	Biolegend	L138D7
pmTOR (S2448)	eBiosciences	MRRBY
pZAP70 (Y319)	NEB	65 E4
pERK (T202/S204)	Biolegend	6B8B69 & 197G2
pAkt (T308)	BD Biosciences	J1-223.37
pAkt (S473)	BD Biosciences	M89-61
pLck (Y394)	Biolegend	A18002D
pGSK3β (S9)	NEB	D85E12
β-catenin	eBioscienes	15B8
Sca1	Biolegend	D7
CD117	Biolegend	2B8
CD103	Biolegend	20000000
αPD1 (CD279)	BioXCell	J43
Chemicals & Kits	Source	Catalogue number
CFSE cell division tracker	Biolegend	423801
Fixable viability stain – BV510	BD Biosciences	564406
Liberase	Sigma	5401020001
DNase	Sigma	10104159001
FoxP3/Transcription Factor Staining Buffer Kit	eBiosciences	00-5523-00
RBC lysis buffer	Biolegend	420302
