## Supplemental Table 2 for "Rasal1 impairment unleashes anticancer immunity - a focus on T cells"

### Sheet: Hoja 1
Target	Forward	Reverse
IFN	ATCTGGAGGAACTGGCAAAA	TTCAAGACTTCAAAGAGTCTGAGGTA
IL2	GCTGTTGATGGACCTACAGGA	AAGCCCGAAAGAGTCT CTGC
IL4	GTAGGGCTTCCAAG GTGCTT	AAGCCCGAAAGAGTCT CTGC
IL21	AGGACCCTTGTCTGTCTGGT	TAATCAGGAGGCGATCTGGC
TNF	TGGCCTCCCTCTCATCAGTT	TCCTCCACTTGGTGGTTTGC
GAPDH	AGCTTGTCATCAACGGGAAG	TTTGATGTTAGTGGGGTCTCG
