## Supplemental Table 3 for "Rasal1 impairment unleashes anticancer immunity - a focus on T cells"

### Sheet: Hoja 1
Cell population	Gating strategy
Immune cell	CD45+
T cell	CD45+ TCRβ+
cDC	CD45+ TCRβ- B220- CD11c+ MHCII+
cDC1	CD45+ TCRβ- B220- CD11c+ MHCII+ CD103+
cDC2	CD45+ TCRβ- B220- CD11c+ MHCII+ CD11b+
CD4+ T cell	CD45+ TCRβ+ CD8- CD4+
CD8+ T cell	CD45+ TCRβ+ CD8+ CD4-
